# Cell type-specific *cis*-regulatory divergence in gene expression and chromatin accessibility revealed by human-chimpanzee hybrid cells

**DOI:** 10.1101/2023.05.22.541747

**Authors:** Ban Wang, Alexander L. Starr, Hunter B. Fraser

**Author notes:** Indicates equal contribution, these authors may interchange their names on their CV or resume.

## Abstract

Although gene expression divergence has long been postulated to be the primary driver of human evolution, identifying the genes and genetic variants underlying uniquely human traits has proven to be quite challenging. Theory suggests that cell type-specific *cis*-regulatory variants may fuel evolutionary adaptation due to the specificity of their effects. These variants can precisely tune the expression of a single gene in a single cell type, avoiding the potentially deleterious consequences of *trans*-acting changes and non-cell type-specific changes that can impact many genes and cell types, respectively. It has recently become possible to quantify human-specific *cis*-acting regulatory divergence by measuring allele-specific expression in human-chimpanzee hybrid cells—the product of fusing induced pluripotent stem (iPS) cells of each species *in vitro*. However, these *cis*-regulatory changes have only been explored in a limited number of cell types. Here, we quantify human-chimpanzee *cis*-regulatory divergence in gene expression and chromatin accessibility across six cell types, enabling the identification of highly cell type-specific *cis*-regulatory changes. We find that cell type-specific genes and regulatory elements evolve faster than those shared across cell types, suggesting an important role for genes with cell type-specific expression in human evolution. Furthermore, we identify several instances of lineage-specific natural selection that may have played key roles in specific cell types, such as coordinated changes in the *cis*-regulation of dozens of genes involved in neuronal firing in motor neurons. Finally, using novel metrics and a machine learning model, we identify genetic variants that likely alter chromatin accessibility and transcription factor binding, leading to neuron-specific changes in the expression of the neurodevelopmentally important genes *FABP7* and *GAD1*. Overall, our results demonstrate that integrative analysis of *cis*-regulatory divergence in chromatin accessibility and gene expression across cell types is a promising approach to identify the specific genes and genetic variants that make us human.
