## Additional file 2 for "Cell type-specific *cis*-regulatory divergence in gene expression and chromatin accessibility revealed by human-chimpanzee hybrid cells"

Cell Type	Ontology term	Enrichment score (ES)	Normalized enrichment score (NES)	p-value from GSEAPY	FDR from GSEAPY	Total genes in ontology category	Total genes after intersect with our gene set	Genes included in GSEAPY preranked	ledge genes from GSEAPY	Binomial p-value	Genes with chimpanzee-biased expression	Total genes	Binomial FDR
CM	GO:0052890~oxidoreductase activity, acting on the CH-CH group of donors, with a flavin as acceptor	0.648910698	1.99637766	0.001811594	0.184475911	15	13	ACAD10;ACOX3;ACADM;IVD;ACOX2;ACAD8;ACAD11;ACADVL;ACOX1;ETFA;ACAD9;ACADSB;GCDH	ACAD10;ACOX3;ACADM;IVD;ACOX2;ACAD8;ACAD11	0.015625	0	7	0.03125
CM	GO:0003995~acyl-CoA dehydrogenase activity	0.595992044	1.85328731	0	0.186840986	16	14	ACAD10;ACOX3;ACADM;IVD;ACOX2;ACAD8;ACAD11;ACADS;ACADVL;ACOX1;ETFA;ACAD9;ACADSB;GCDH	ACAD10;ACOX3;ACADM;IVD;ACOX2;ACAD8;ACAD11	0.015625	0	7	0.03125
CM	GO:0016627~oxidoreductase activity, acting on the CH-CH group of donors	0.579878029	1.921918316	0	0.192517168	18	17	ACAD10;ACOX3;ACADM;IVD;TM7SF2;ACOX2;ACAD8;ACAD11;SRD5A3;TECRL;TECR;ACADVL;ACOX1;LBR;ACAD9;COX15;GCDH	ACAD10;ACOX3;ACADM;IVD;TM7SF2;ACOX2;ACAD8;ACAD11;SRD5A3	0.00390625	0	9	0.011442486
CM	GO:0015297~antiporter activity	0.614987002	1.864668238	0.001845018	0.220740406	21	12	CLCN7;SLC7A7;SLC38A3;SLC25A16;SLC7A6;SLC47A1;SLC7A2;CLCN6;SLC7A5;SLC7A8;SLC7A1;CLCN3	CLCN7;SLC7A7;SLC38A3;SLC25A16;SLC7A6;SLC47A1;SLC7A2;CLCN6;SLC7A5	0.00390625	0	9	0.011442486
CM	GO:0005518~collagen binding	0.421973796	1.799391017	0.001828154	0.244832645	60	43	SPARCL1;CD44;ABI3BP;ITGA11;C1QTNF1;PODN;ITGA10;VWF;ITGA9;TGFBI;PCOLCE;NID2;ADAM9;ASPN;ADGRG1;ACHE;PCOLCE2;PDGFB;SMAD3;ITGA3;SPARC;COL14A1;NID1;SMAD4;COL5A3;SMAD7;LUM;ADGRG6;HSD17B12;ANTXR1;FN1;PAK1;CCBE1;PPIB;VTN;DDR2;P3H1;CTSB;MRC2;CTSL;PDGFA;SERPINH1;DCN	SPARCL1;CD44;ABI3BP;ITGA11;C1QTNF1;PODN;ITGA10;VWF;ITGA9;TGFBI;PCOLCE;NID2;ADAM9;ASPN;ADGRG1;ACHE;PCOLCE2	0.016900539	5	22	0.032549187
CM	GO:0005537~mannose binding	0.636267079	1.77789583	0.013035382	0.245810209	20	10	MANBA;MRC1;CLN5;COLEC11;BSG;LMAN1;MAN2B1;LMAN2;IGF2R;M6PR	MANBA;MRC1;CLN5;COLEC11;BSG;LMAN1;MAN2B1	0.015625	0	7	0.03125
CM	PPAR signaling pathway - Homo sapiens (human)	0.453698484	1.989185605	0	0.048945193	76	48	SORBS1;ACSL1;PLIN5;ME3;CPT1A;ANGPTL4;ACSL5;CPT1B;FABP3;PLIN2;ACOX3;ACADM;NR1H3;ACOX2;FABP5;CD36;OLR1;SCD5;HMGCS1;EHHADH;SLC27A6;DBI;CPT2;ACSBG1;ACOX1;SLC27A1;PCK2;PDPK1;SCP2;ME1;AQP7;FADS2;SLC27A4;UBC;RXRA;RXRG;HMGCS2;PPARD;ILK;PPARA;CYP27A1;SCD;ACSL3;LPL;ACAA1;SLC27A5;CPT1C;PPARG	SORBS1;ACSL1;PLIN5;ME3;CPT1A;ANGPTL4;ACSL5;CPT1B;FABP3;PLIN2;ACOX3;ACADM;NR1H3;ACOX2;FABP5;CD36;OLR1;SCD5;HMGCS1;EHHADH	0.000121117	2	22	0.00199883
CM	Antigen processing and presentation - Homo sapiens (human)	-0.498855168	-1.950440291	0	0.157213974	78	29	HSP90AB1;HSP90AA1;HSPA5;PSME1;NFYB;RFXANK;NFYA;CALR;CREB1;RFXAP;NFYC;CIITA;PSME3;HSPA4;CANX;HSPA8;CTSB;RFX5;PSME2;HSPA6;PDIA3;LGMN;CTSL;IFI30;HSPA2;B2M;KLRD1;CD74;CD4	HSPA8;CTSB;RFX5;PSME2;HSPA6;PDIA3;LGMN;CTSL;IFI30;HSPA2;B2M;KLRD1;CD74;CD4	0.004180908	14	16	0.011442486
CM	R-HSA-933543:R-HSA-933543	-0.691016706	-1.958134755	0	0.224821188	12	10	CASP8;RIPK1;DDX58;CHUK;IFIH1;FADD;RNF135;TRIM25;CASP10;IKBKB	CHUK;IFIH1;FADD;RNF135;TRIM25;CASP10;IKBKB	0.015625	7	7	0.03125
HP	GO:0070888~E-box binding	-0.7081724	-2.163156935	0.002074689	0.026197696	34	12	CIART;TCF3;AHR;TFAP4;PER1;TCF12;CLOCK;BHLHE40;ARNTL;MYC;SREBF2;LMO2	BHLHE40;ARNTL;MYC;SREBF2;LMO2	0.0625	5	5	0.077292143
HP	GO:0017049~GTP-Rho binding	-0.684529566	-1.990962311	0	0.098969072	16	11	PKN1;TNFAIP1;STXBP6;CDC42EP3;TRIOBP;EXOC1;NET1;RTKN;CDC42EP4;WHAMM;CDC42EP1	EXOC1;NET1;RTKN;CDC42EP4;WHAMM;CDC42EP1	0.03125	6	6	0.045138889
HP	Fc epsilon RI signaling pathway - Homo sapiens (human)	0.472396465	1.853195893	0.007130125	0.104804927	68	33	RAC2;SYK;AKT1;MAPK12;MAPK13;AKT2;PRKCA;MAP2K2;MAPK9;MAP2K4;RAC1;FYN;LYN;RAF1;PDPK1;INPP5D;MAPK3;SOS2;SOS1;MAPK8;PIK3CD;MAPK14;GRB2;KRAS;MAP2K1;GAB2;NRAS;VAV2;PLCG2;PIK3R2;MAP2K7;PIK3CB;MAPK1	RAC2;SYK;AKT1;MAPK12;MAPK13;AKT2;PRKCA;MAP2K2;MAPK9;MAP2K4;RAC1;FYN;LYN;RAF1;PDPK1;INPP5D;MAPK3;SOS2;SOS1;MAPK8	0.000488281	3	23	0.004231771
HP	Retinol metabolism - Homo sapiens (human)	0.612229362	1.888863561	0.003738318	0.109300996	67	14	CYP2C8;AOX1;RDH10;ALDH1A1;RDH11;DHRS4;ADH5;DHRS3;RETSAT;CYP3A5;DGAT1;RDH5;CYP1A1;LRAT	CYP2C8;AOX1;RDH10;ALDH1A1;RDH11;DHRS4;ADH5;DHRS3;RETSAT	0.065429688	2	11	0.077325994
HP	Mucin type O-glycan biosynthesis - Homo sapiens (human)	-0.602998556	-1.788991739	0.012903226	0.142974993	31	11	GALNT10;ST3GAL2;GALNT4;GALNT1;GALNT11;GALNT18;C1GALT1;GALNT16;GALNT2;GCNT3;ST3GAL1	GALNT18;C1GALT1;GALNT16;GALNT2;GCNT3;ST3GAL1	0.125	6	7	0.125
HP	NF-kappa B signaling pathway - Homo sapiens (human)	-0.375447302	-1.729399906	0.004608295	0.17852847	102	49	SYK;GADD45B;MYD88;CFLAR;TRAF1;CXCL12;RIPK1;RELA;TAB1;TAB2;BIRC2;LYN;TICAM2;DDX58;TRAF3;CARD14;MAP3K14;TRAF6;CARD11;MAP3K7;PIAS4;MALT1;ATM;BCL10;TRAF2;UBE2I;NFKB2;CYLD;NFKB1;PLCG2;PARP1;PIDD1;NFKBIA;CSNK2A2;TNFAIP3;ERC1;TICAM1;TRADD;IKBKB;TNFRSF1A;CARD10;VCAM1;TIRAP;PRKCB;TRIM25;ICAM1;ZAP70;LTBR;IL1R1	TNFAIP3;ERC1;TICAM1;TRADD;IKBKB;TNFRSF1A;CARD10;VCAM1;TIRAP;PRKCB;TRIM25;ICAM1;ZAP70;LTBR;IL1R1	0.007537842	15	18	0.018465909
SKM	Other glycan degradation - Homo sapiens (human)	0.654061991	1.956034339	0.003802281	0.066606253	18	12	ENGASE;MAN2B2;MANBA;NEU3;MAN2B1;FUCA2;GBA2;HEXB;MAN2C1;GLB1;HEXA;FUCA1	ENGASE;MAN2B2;MANBA;NEU3;MAN2B1;FUCA2;GBA2;HEXB	0.0078125	0	8	0.018465909
MN	Starch and sucrose metabolism - Homo sapiens (human)	-0.575720454	-1.965058105	0	0.086119323	36	18	GPI;HK1;TREH;GCK;GYS1;AGL;GBE1;G6PC3;PGM2L1;UGP2;GYG1;PYGM;GAA;AMY2B;PGM2;HK2;GANC;PGM1	G6PC3;PGM2L1;UGP2;GYG1;PYGM;GAA;AMY2B;PGM2;HK2;GANC;PGM1	0.022460938	11	13	0.037958056
HP	Arginine and proline metabolism - Homo sapiens (human)	-0.425068269	-1.695632885	0.01146789	0.196250846	50	30	ARG1;ALDH4A1;ALDH2;GOT1;L3HYPDH;P4HA2;ALDH18A1;P4HA1;ARG2;GAMT;AGMAT;CKB;LAP3;ALDH1B1;ALDH7A1;ODC1;SRM;ALDH9A1;PYCR2;CKMT2;AMD1;OAT;NOS3;GOT2;GATM;ALDH3A2;HOGA1;P4HA3;SAT2;CNDP2	SRM;ALDH9A1;PYCR2;CKMT2;AMD1;OAT;NOS3;GOT2;GATM;ALDH3A2;HOGA1;P4HA3;SAT2;CNDP2	0.030883789	14	18	0.045138889
HP	Citrate cycle (TCA cycle) - Homo sapiens (human)	-0.46284593	-1.808069697	0.009111617	0.245721281	30	25	MDH2;IDH1;FH;SUCLA2;IDH3A;ACLY;OGDHL;DLD;ACO2;PC;DLST;DLAT;SDHC;SDHD;IDH2;MDH1;CS;SUCLG1;PCK2;OGDH;SUCLG2;SDHB;SDHA;ACO1;PDHB	DLAT;SDHC;SDHD;IDH2;MDH1;CS;SUCLG1;PCK2;OGDH;SUCLG2;SDHB;SDHA;ACO1;PDHB	0.030883789	14	18	0.045138889
HP	R-HSA-198933:R-HSA-198933	-0.596897077	-2.086380217	0.002207506	0.03711705	186	17	PVR;COL1A1;ITGB1;CD81;NECTIN2;CXADR;COL3A1;CLEC2D;CDH1;VCAM1;COL1A2;SIGLEC10;B2M;ICAM1;CD300A;KLRD1;C3	CDH1;VCAM1;COL1A2;SIGLEC10;B2M;ICAM1;CD300A;KLRD1;C3	0.021484375	9	10	0.037958056
HP	R-HSA-4420332:R-HSA-4420332	-0.727717116	-2.107499907	0	0.042967019	20	10	GPC1;B3GALT6;HSPG2;AGRN;GPC6;SDC3;SDC1;CSPG4;VCAN;SDC2	GPC6;SDC3;SDC1;CSPG4;VCAN;SDC2	0.03125	6	6	0.045138889
HP	R-HSA-3000480:R-HSA-3000480	-0.696424352	-2.153057418	0	0.05930659	19	13	APOB;COL1A1;FTH1;HSP90B1;COL3A1;CALR;COL1A2;FTL;APOE;APOA1;MASP1;COL4A1;COL4A2	COL1A2;FTL;APOE;APOA1;MASP1;COL4A1;COL4A2	0.0703125	7	8	0.077792553
HP	R-HSA-3560783:R-HSA-3560783	-0.688656747	-1.968369952	0.002114165	0.090775393	20	10	B4GALT7;GPC1;HSPG2;AGRN;GPC6;SDC3;SDC1;CSPG4;VCAN;SDC2	GPC6;SDC3;SDC1;CSPG4;VCAN;SDC2	0.03125	6	6	0.045138889
MN	GO:0035725~sodium ion transmembrane transport	-0.518860818	-2.184673177	0	0.059130475	73	38	SLC8A3;SLC4A5;SLC41A1;TRAPPC10;PKD2;SLC20A2;HCN1;ASIC3;SLC8B1;HCN4;CNNM4;ASIC2;SLC3A2;SCN3A;SCN8A;SCN3B;SLC20A1;NALCN;SLC13A4;SLC4A7;SLC24A1;SCN2A;ASIC1;HCN2;SLC8A2;SLC8A1;ANO6;SCN4B;SCN9A;ASIC4;SCN11A;SLC34A3;SLC17A7;PKD2L1;SCN2B;SCN1B;SLC4A4;SLC24A2	SLC20A1;NALCN;SLC13A4;SLC4A7;SLC24A1;SCN2A;ASIC1;HCN2;SLC8A2;SLC8A1;ANO6;SCN4B;SCN9A;ASIC4;SCN11A;SLC34A3;SLC17A7;PKD2L1;SCN2B;SCN1B;SLC4A4;SLC24A2	0.000156522	22	25	0.00199883
MN	GO:0002931~response to ischemia	-0.534595258	-2.131954659	0	0.061242278	33	27	NDNF;UCHL1;CPEB4;HSPD1;EEF2K;PANX1;EEF2;EGR1;EIF4EBP1;PPARGC1A;RNLS;CIB1;PER2;HYOU1;BCL2;MAP2K6;NOL3;PANX2;BVES;PPIF;TIGAR;HK2;MLYCD;CAMK2A;FAIM2;KCNJ11;CAV1	BCL2;MAP2K6;NOL3;PANX2;BVES;PPIF;TIGAR;HK2;MLYCD;CAMK2A;FAIM2;KCNJ11;CAV1	0.001831055	13	14	0.009232955
MN	GO:0019905~syntaxin binding	-0.439303652	-1.986756658	0	0.061847352	77	49	RPH3A;DOC2A;STXBP5L;TMED9;VAMP2;SCFD1;STX8;SYT14;STXBP1;STX7;SYT5;RAB11A;ABCA1;GOLGA2;TMED10;VPS18;NAPG;VPS54;SYT3;SYT9;VPS11;STX10;ABL1;BLOC1S6;STX6;TXLNA;RAB4A;BET1;HECTD3;SNAP23;NAPA;SYT11;STXBP5;PTPN2;STXBP4;CACNA1A;SYT7;SNAP29;SYT4;SYT12;SYT13;STXBP3;ABCC8;SYTL3;SNAP47;SYT2;SYT6;SYTL2;C2CD4C	BLOC1S6;STX6;TXLNA;RAB4A;BET1;HECTD3;SNAP23;NAPA;SYT11;STXBP5;PTPN2;STXBP4;CACNA1A;SYT7;SNAP29;SYT4;SYT12;SYT13;STXBP3;ABCC8;SYTL3;SNAP47;SYT2;SYT6;SYTL2;C2CD4C	0.000192195	26	31	0.00199883
MN	GO:0020037~heme binding	0.471919272	2.071981186	0	0.06275945	137	46	CYP4V2;CYP27C1;NOS3;CYP27A1;CYBA;CYP4X1;CYB5D2;HBQ1;SLC48A1;CYGB;PTGES2;CYP3A5;CYB5R4;PXDN;DUOX1;CYP2R1;CYP20A1;CYB5B;PXDNL;CYP26B1;CYP46A1;CYP2U1;CAT;CYP2C8;CYC1;BACH1;SDHD;JAK2;CYCS;CYP7B1;PGRMC2;EPX;PTGS1;EIF2AK1;SUOX;CYP39A1;CYB5A;DGCR8;ABCB6;HEBP1;CYP1A1;CYP51A1;SDHC;CYP2E1;GUCY1A2;HMOX1	CYP4V2;CYP27C1;NOS3;CYP27A1;CYBA;CYP4X1;CYB5D2;HBQ1;SLC48A1;CYGB;PTGES2;CYP3A5;CYB5R4;PXDN;DUOX1;CYP2R1;CYP20A1;CYB5B;PXDNL;CYP26B1;CYP46A1;CYP2U1	0.003719166	6	28	0.011442486
MN	GO:0001786~phosphatidylserine binding	-0.532639835	-2.008496742	0	0.0745129	37	24	OSBPL5;HMGB1;SESTD1;ANXA9;GAP43;SYT5;PLCD1;MARK1;OSBPL8;SCARB1;THBS1;AXL;MFGE8;HSPA8;SYT9;SYT7;FCHO2;SYT4;SYT1;OSBPL10;SYT6;CD300A;RASGRP1;SYTL2	SYT7;FCHO2;SYT4;SYT1;OSBPL10;SYT6;CD300A;RASGRP1;SYTL2	0.00390625	9	9	0.011442486
MN	GO:0005544~calcium-dependent phospholipid binding	-0.508674955	-2.016544377	0.003846154	0.136195765	58	30	RPH3A;DOC2A;PCLO;DYSF;CPNE3;ANXA6;C2CD5;SYT14;ANXA9;ANXA7;SYT5;ANXA4;MCTP1;SYT3;SYT9;SYT11;ANXA5;SYT7;ESYT2;SYT4;SYT1;SYT12;SYT13;SYTL3;SYT2;SYT6;ANXA11;ANXA2;SYTL2;C2CD4C	ANXA5;SYT7;ESYT2;SYT4;SYT1;SYT12;SYT13;SYTL3;SYT2;SYT6;ANXA11;ANXA2;SYTL2;C2CD4C	0.004180908	14	16	0.011442486
MN	GO:0003950~NAD+ ADP-ribosyltransferase activity	-0.52558364	-1.866411977	0.002074689	0.136442496	28	21	SIRT3;PARP16;TIPARP;PARP6;SIRT4;PARP14;TNKS;ZC3HAV1;TNKS2;PARP3;SIRT1;LRRC9;PARP11;SIRT2;SIRT6;PARP1;LIG1;PARP2;PARP10;SIRT5;PARP4	SIRT1;LRRC9;PARP11;SIRT2;SIRT6;PARP1;LIG1;PARP2;PARP10;SIRT5;PARP4	0.000976563	11	11	0.006347656
MN	GO:0004177~aminopeptidase activity	-0.50099643	-1.774673785	0.010615711	0.198372092	27	20	RNPEP;ANPEP;XPNPEP1;DPP9;NPEPPS;LAP3;BLMH;TPP2;METAP2;METAP1;LTA4H;XPNPEP3;METAP1D;LNPEP;CTSH;DNPEP;CTSV;ERAP1;PEPD;ENPEP	METAP1D;LNPEP;CTSH;DNPEP;CTSV;ERAP1;PEPD;ENPEP	0.0390625	8	9	0.052083333
MN	GO:0042277~peptide binding	-0.435442651	-1.775137758	0.004048583	0.237849125	59	33	RNPEP;RPS6KB2;ANPEP;GNRHR;RPLP0;CALR;NPEPPS;CSNK1D;TPP2;THOP1;RPS6KB1;FNTB;LTA4H;PPIB;CLTA;FURIN;TUBB3;RNPEPL1;PCSK5;ERCC3;IDE;TPP1;CLTB;TMEM158;GPR37;PPIA;LNPEP;CSNK1G2;PGGT1B;CTSV;ERAP1;ENPEP;NPFFR1	PPIB;CLTA;FURIN;TUBB3;RNPEPL1;PCSK5;ERCC3;IDE;TPP1;CLTB;TMEM158;GPR37;PPIA;LNPEP;CSNK1G2;PGGT1B;CTSV;ERAP1;ENPEP;NPFFR1	0.004077315	20	25	0.011442486
MN	Hyperactive deep tendon reflexes	-0.614836719	-2.103029827	0	0.018960881	30	18	GJA1;SDHD;GALC;ATXN1;ATXN2;PMP22;MRE11;KCNC3;CNNM2;SDHA;STUB1;SMG9;SDHB;SDHAF1;PRRT2;TANGO2;SLC2A1;BEAN1	ATXN2;PMP22;MRE11;KCNC3;CNNM2;SDHA;STUB1;SMG9;SDHB;SDHAF1;PRRT2;TANGO2;SLC2A1;BEAN1	0.00012207	14	14	0.00199883
MN	Neuroactive ligand-receptor interaction - Homo sapiens (human)	0.368609023	1.872807825	0	0.194097279	340	91	P2RX6;TAC1;ADRA1A;GABRG1;ADORA2A;P2RY11;SST;LPAR2;P2RX5;GHR;GRIK4;LTB4R;GRIN2B;ADORA1;GLP1R;CHRM3;PTGER3;NMB;GRIK3;LTB4R2;CHRNE;GABRA2;GRIN2A;GRIK1;GRIA2;GRIN1;MCHR1;ADORA2B;SSTR2;GRM4;CNR1;ADRA2C;S1PR2;TRH;TRPV1;GRM2;GRID1;S1PR3;DRD2;CHRNB2;GABRB3;GNRHR;GRIA4;EDNRA;LEPR;GNRH1;LPAR1;VIPR2;F2R;CALCB;GLRB;GLRA1;CHRNA3;THRA;NPFF;GRIN3B;GPR83;PARD3;UCN;CHRM2;GRIK5;P2RX4;GRIN3A;GRIN2D;MLN;CHRNB1;GIPR;…	P2RX6;TAC1;ADRA1A;GABRG1;ADORA2A;P2RY11;SST;LPAR2;P2RX5;GHR;GRIK4;LTB4R;GRIN2B;ADORA1;GLP1R;CHRM3;PTGER3;NMB;GRIK3;LTB4R2;CHRNE;GABRA2;GRIN2A;GRIK1;GRIA2;GRIN1;MCHR1;ADORA2B;SSTR2;GRM4;CNR1;ADRA2C;S1PR2;TRH;TRPV1;GRM2;GRID1;S1PR3	0.051893896	22	60	0.066558466
MN	Prion diseases - Homo sapiens (human)	-0.51099978	-1.695500319	0.013916501	0.221897061	35	17	MAP2K1;MAP2K2;HSPA5;STIP1;SOD1;BAX;FYN;LAMC1;EGR1;MAPK1;PRKACA;MAPK3;NCAM1;C5;NOTCH1;NCAM2;PRKACB	C5;NOTCH1;NCAM2;PRKACB	0.125	4	4	0.125
MN	Pancreatic secretion - Homo sapiens (human)	-0.360279034	-1.609193256	0.010504202	0.245309587	102	50	ATP2A3;ITPR2;PRKCG;CTRL;ADCY8;CHRM3;ATP1B3;PRKCA;ADCY3;ATP1B2;ATP2B1;RAP1A;GNAQ;ATP2B2;ADCY2;RAP1B;PLCB3;RAB11A;ATP1B1;SLC4A2;ADCY6;RAB8A;ATP1A1;SLC12A2;RAC1;ATP2B4;ADCY5;RHOA;ATP2A2;TRPC1;RAB27B;ADCY9;PLA2G12A;ADCY1;SLC9A1;ITPR1;RAB3D;PLCB2;ATP1A3;AMY2B;RYR2;ADCY7;TPCN2;PRKCB;FXYD2;CEL;ITPR3;KCNMA1;BST1;SLC4A4	RAB27B;ADCY9;PLA2G12A;ADCY1;SLC9A1;ITPR1;RAB3D;PLCB2;ATP1A3;AMY2B;RYR2;ADCY7;TPCN2;PRKCB;FXYD2;CEL;ITPR3;KCNMA1;BST1;SLC4A4	0.098737147	20	30	0.104782278
MN	Endocrine and other factor-regulated calcium reabsorption - Homo sapiens (human)	-0.391692695	-1.642622723	0.020964361	0.248292075	53	37	PRKCG;ATP1B3;SLC8A3;PRKCA;ATP1B2;AP2M1;ATP2B1;DNM3;GNAQ;ATP2B2;PLCB3;RAB11A;ATP1B1;ADCY6;ATP1A1;ATP2B4;AP2S1;PRKACA;CLTC;AP2B1;CLTA;CLTB;DNM2;AP2A1;ADCY9;AP2A2;SLC8A2;SLC8A1;CLTCL1;PLCB2;ATP1A3;DNM1;CALB1;PRKCB;PTH1R;FXYD2;PRKACB	CLTB;DNM2;AP2A1;ADCY9;AP2A2;SLC8A2;SLC8A1;CLTCL1;PLCB2;ATP1A3;DNM1;CALB1;PRKCB;PTH1R;FXYD2;PRKACB	0.05247879	16	22	0.066558466
PP	GO:0030863~cortical cytoskeleton	0.630954955	1.916894269	0	0.184729249	22	14	GYPC;ACTN4;DLG4;NSMF;TMOD1;MYH9;CAPZB;ACTB;CTTN;EZR;DMTN;TPM4;CAPZA2;EPB41	GYPC;ACTN4;DLG4;NSMF;TMOD1;MYH9;CAPZB;ACTB;CTTN;EZR;DMTN	0.000976563	0	11	0.006347656
PP	GO:0004364~glutathione transferase activity	0.613725819	2.020653113	0.003816794	0.11953719	35	17	GSTA2;GSTA1;EEF1G;GDAP1;GSTO2;GSTZ1;GSTA4;GSTM3;MGST1;GSTP1;GSTM4;CLIC4;EEF1E1;MGST2;GSTO1;GSTT2B;MGST3	GSTA2;GSTA1;EEF1G;GDAP1;GSTO2;GSTZ1;GSTA4;GSTM3	0.0390625	1	9	0.052083333
RPE	Glycosphingolipid biosynthesis - ganglio series - Homo sapiens (human)	-0.607492068	-1.966599035	0.00203252	0.074464067	15	14	ST6GALNAC3;ST3GAL2;GLB1;SLC33A1;HEXB;B4GALNT1;ST6GALNAC6;HEXA;ST8SIA1;ST3GAL5;ST3GAL1;ST6GALNAC4;ST8SIA5;ST6GALNAC5	B4GALNT1;ST6GALNAC6;HEXA;ST8SIA1;ST3GAL5;ST3GAL1;ST6GALNAC4;ST8SIA5;ST6GALNAC5	0.00390625	9	9	0.011442486
RPE	Corneal neovascularization	-0.585953902	-1.859542357	0.008281573	0.14939267	17	14	COMT;ARVCF;SEC24C;HIRA;JMJD1C;NGLY1;ERCC2;UFD1;RREB1;NLRP1;CYP1B1;COL4A1;GJB2;GJB6	ERCC2;UFD1;RREB1;NLRP1;CYP1B1;COL4A1;GJB2;GJB6	0.0390625	8	9	0.052083333
RPE	Scotoma	0.600431531	1.891416615	0.003802281	0.153435728	21	14	MYO7A;USH1G;CEP78;WHRN;C1QTNF5;ARSG;OPA3;FLVCR1;ADGRV1;PDZD7;CDH23;PRPF3;RLBP1;CIB2	MYO7A;USH1G;CEP78;WHRN;C1QTNF5;ARSG;OPA3	0.0703125	1	8	0.077792553
RPE	Uveitis	-0.570997114	-1.784725269	0.010570825	0.187025938	21	13	MST1;TCF4;PRKCD;GPR35;TKT;TNFRSF1A;NLRP1;CAPN5;FAS;RASGRP1;CASP10;NLRP3;NOD2	TNFRSF1A;NLRP1;CAPN5;FAS;RASGRP1;CASP10;NLRP3;NOD2	0.109375	8	10	0.11375
RPE	Cell adhesion molecules (CAMs) - Homo sapiens (human)	-0.357278234	-1.807865609	0	0.089622823	147	74	NRXN3;CLDN9;PTPRM;CLDN10;CNTN1;NLGN1;CDH2;PVR;NRXN1;ITGAV;ALCAM;LRRC4C;ITGA9;CLDN15;CADM1;CLDN4;CNTNAP1;ITGB1;ICAM3;NECTIN1;VCAN;JAM2;PTPRF;NECTIN2;CD276;LRRC4B;MADCAM1;PECAM1;NCAM1;CD34;NCAM2;NRCAM;NLGN2;JAM3;NEO1;VTCN1;NFASC;CLDN7;ICAM2;ITGA8;ESAM;CNTN2;F11R;NTNG2;ITGA4;GLG1;SDC3;CLDN23;CD274;VCAM1;MPZL1;CADM3;CLDN19;CDH1;NECTIN3;CDH3;CNTNAP2;CLDN3;SDC1;CD58;CDH5;LRRC4;SDC2;NRXN2;ITGA6;VSIR;SEL…	ITGA4;GLG1;SDC3;CLDN23;CD274;VCAM1;MPZL1;CADM3;CLDN19;CDH1;NECTIN3;CDH3;CNTNAP2;CLDN3;SDC1;CD58;CDH5;LRRC4;SDC2;NRXN2;ITGA6;VSIR;SELPLG;CLDN1;NTNG1;ITGB8;ICAM1;CLDN8;SELL;CLDN11	0.022628841	30	44	0.037958056
RPE	Vitamin digestion and absorption - Homo sapiens (human)	-0.566967762	-1.849361228	0.012738854	0.126057027	24	16	SLC46A1;SLC19A2;SLC19A1;PLB1;BTD;MMACHC;LMBRD1;SLC5A6;SCARB1;APOB;TCN2;APOA1;ABCC1;SLC19A3;CUBN;APOA4	MMACHC;LMBRD1;SLC5A6;SCARB1;APOB;TCN2;APOA1;ABCC1;SLC19A3;CUBN;APOA4	0.022460938	11	13	0.037958056
RPE	Bile secretion - Homo sapiens (human)	-0.399672617	-1.715716418	0.006550218	0.149566397	72	38	CA2;ADCY3;LDLR;ADCY9;ADCY6;ATP1A1;ATP1B2;KCNN2;ABCB1;SLC9A3;HMGCR;RXRA;ADCY4;PRKACA;ABCG2;SLC9A1;SLC4A2;SLC51A;NCEH1;SLC4A5;ATP1B3;PRKACB;ATP1B1;SLC4A4;SLC2A1;SCARB1;ABCC4;SLC27A5;ABCC2;FXYD2;EPHX1;ATP1A3;ADCY1;ADCY5;AQP1;ATP1A2;ADCY7;SLCO1A2	PRKACB;ATP1B1;SLC4A4;SLC2A1;SCARB1;ABCC4;SLC27A5;ABCC2;FXYD2;EPHX1;ATP1A3;ADCY1;ADCY5;AQP1;ATP1A2;ADCY7;SLCO1A2	0.063914657	17	24	0.077292143
RPE	Butanoate metabolism - Homo sapiens (human)	0.516045795	1.719652937	0.011299435	0.241683254	28	16	EHHADH;ABAT;HADH;HMGCS1;ALDH5A1;GAD1;HADHA;ECHS1;ACADS;ACAT1;AACS;L2HGDH;OXCT1;HMGCL;ACAT2;ACSM3	EHHADH;ABAT;HADH;HMGCS1;ALDH5A1;GAD1;HADHA	0.0703125	1	8	0.077792553
RPE	RIG-I-like receptor signaling pathway - Homo sapiens (human)	-0.375645804	-1.606822038	0.015837104	0.245883388	70	39	MAPK12;MAPK13;RIPK1;CASP8;RELA;SIKE1;DDX58;TRAF6;NFKBIB;MAPK8;MAPK14;NFKBIA;MAPK11;PIN1;MAPK9;TRAF2;TBKBP1;ATG5;TBK1;TRAF3;TANK;CYLD;CHUK;MAP3K7;MAPK10;NFKB1;AZI2;IRF3;FADD;ISG15;IFIH1;IKBKE;NLRX1;TRIM25;IKBKB;TKFC;CASP10;TRADD;DHX58	MAPK10;NFKB1;AZI2;IRF3;FADD;ISG15;IFIH1;IKBKE;NLRX1;TRIM25;IKBKB;TKFC;CASP10;TRADD;DHX58	0.078353882	15	21	0.084883372
SKM	GO:0005547~phosphatidylinositol-3,4,5-trisphosphate binding	0.594529503	2.01040747	0	0.061543966	38	19	COMMD1;MAPKAP1;ARAP3;AKT1;ZFYVE16;IQGAP1;ARAP1;GBF1;CYTH3;HIP1R;NPM1;MYO1B;ZFYVE1;GAB2;MYO10;PHLDA3;ASAP1;PARD3;FERMT2	COMMD1;MAPKAP1;ARAP3;AKT1;ZFYVE16;IQGAP1;ARAP1;GBF1;CYTH3;HIP1R;NPM1;MYO1B;ZFYVE1;GAB2	0.00012207	0	14	0.00199883
SKM	GO:0004518~nuclease activity	0.653705736	2.039269001	0	0.098279512	23	14	TATDN3;ASTE1;DDX1;FEN1;TDP2;GEN1;DFFB;ERCC5;SND1;EME2;USB1;MUS81;PGAP1;MRE11	TATDN3;ASTE1;DDX1;FEN1;TDP2;GEN1;DFFB;ERCC5	0.0078125	0	8	0.018465909
SKM	Radial deviation of finger	-0.556445856	-2.002269802	0	0.213906343	54	21	BBS1;SIN3A;PTPN11;SMAD4;IFT122;CCDC28B;SF3B4;CHSY1;DVL3;BRAF;WNT5A;MAP2K1;ANKRD11;DVL1;MKS1;BMPR1B;KCNJ11;HERC2;ABCC8;CRLF1;IGF1R	MAP2K1;ANKRD11;DVL1;MKS1;BMPR1B;KCNJ11;HERC2;ABCC8;CRLF1;IGF1R	0.001953125	10	10	0.009232955
SKM	R-HSA-606279:R-HSA-606279	0.605303345	1.976023083	0	0.211524714	74	16	CENPT;CENPS;CENPC;ITGB3BP;CENPU;CENPN;CENPX;CENPO;RBBP4;NPM1;OIP5;RUVBL1;CENPQ;SMARCA5;RSF1;CENPP	CENPT;CENPS;CENPC;ITGB3BP;CENPU;CENPN;CENPX;CENPO;RBBP4;NPM1	0.001953125	0	10	0.009232955
