## Additional file 3 for "Cell type-specific *cis*-regulatory divergence in gene expression and chromatin accessibility revealed by human-chimpanzee hybrid cells"

gene	celltype	peak_id	dCAE	ATAC_lfc	ATAC_pval	dEE	RNA_lfc	RNA_FDR	samedirection
PLCG2	CM	peak_CM_MN_PP_130032_CRE_PLCG2_19243.0_SDR42E1_212901.0	0.884781163	1.086963621	0.000424793	0.884342301	1.267250999	0.013266898	TRUE
PFKFB3	CM	peak_CM_MN_SKM_34124_CRE_PFKFB3_8893.5_RBM17_122808.5	0.769134703	1.086133976	9.69E-07	1	-0.263051793	3.25E-07	FALSE
FAM78A	CM	peak_MN_353959_CRE_FAM78A_41563.5_PPAPDC3_54383.5	0.966769592	1.05191462	0.003943862	1	0.265081805	0.005942829	TRUE
PDGFB	CM	peak_CM_217449_CRE_PDGFB_29996.0_RPL3_45152.5	0.782919021	0.876127342	0.005023518	1	0.242224466	0.028391208	TRUE
SEMA7A	CM	peak_CM_116905_CRE_SEMA7A_4937.5_UBL7_19864.5	0.795747662	0.864247874	0.017209596	0.871555645	-0.471066133	7.32E-07	FALSE
OSBPL10	CM	peak_MN_PP_223142_CRE_OSBPL10_129772.0_ZNF860_129914.0	0.955491631	0.776208485	0.015232202	1	0.316140024	0.003647282	TRUE
MICU3	CM	peak_CM_PP_324171_CRE_MICU3_55917.5_ZDHHC2_73187.5	0.848595463	0.760533639	0.015232202	1	0.539154238	0.006140561	TRUE
GRIK3	CM	peak_CM_MN_PP_8210_CRE_GRIK3_122760.5_CSF3R_428822.5	0.873725173	0.749400535	0.002405516	0.757012816	-1.749364007	6.96E-05	FALSE
SH3PXD2B	CM	peak_MN_PP_280407_CRE_SH3PXD2B_77276.0_UBTD2_93267.0	0.791732867	-0.743170357	0.019186609	0.877459719	-0.894844865	5.73E-65	TRUE
COL8A1	CM	peak_HP_MN_PP_230842_CRE_COL8A1_261383.5_CMSS1_440669.0	0.937673355	0.695733785	0.03524144	1	1.018385522	0.000212138	TRUE
ATP2B4	CM	peak_CM_27063_CRE_ATP2B4_28974.0_OPTC_102775.5	1	-0.651225772	0.002287461	0.9157269	-0.540946134	4.64E-25	TRUE
KCTD15	CM	peak_CM_HP_MN_PP_SKM_161610_CRE_KCTD15_18846.0_CHST8_156073.0	0.785114101	0.603264219	0.004455031	0.767237522	0.306975496	2.13E-06	TRUE
STMN1	CM	peak_CM_HP_MN_PP_SKM_5806_CRE_STMN1_16485.0_PAQR7_59308.5	1	0.602546002	0.022743268	0.898287242	-0.181602135	0.00111797	FALSE
COL8A1	CM	peak_CM_HP_MN_PP_SKM_230870_promoter_COL8A1	0.881009863	0.598926088	0.011961024	1	1.018385522	0.000212138	TRUE
OPCML	CM	peak_HP_MN_SKM_70337_CRE_OPCML_284979.0_SPATA19_616880.5	0.981012191	-0.575999066	0.03294666	0.779526003	-2.854050209	2.42E-94	TRUE
CRTAC1	CM	peak_CM_HP_MN_PP_SKM_45658_promoter_CRTAC1	0.814499493	0.495037238	0.011099807	0.808423592	1.93071538	3.42E-23	TRUE
HS6ST1	CM	peak_CM_HP_MN_PP_183626_CRE_HS6ST1_697597.5_UGGT1_925311.5	0.84088132	-0.490254519	0.012581926	1	-0.580816151	3.50E-09	TRUE
SH2D3C	CM	peak_CM_352841_CRE_SH2D3C_3096.5_SH2D3C_10457.5	0.968169253	0.474983961	0.028099577	0.750068392	-0.296296237	0.000387179	FALSE
FAM184A	HP	peak_HP_295212_CRE_FAM184A_76395.5_MAN1A1_194638.5	0.819557846	-1.821823929	0.000821395	0.834774107	1.74365199	1.00E-28	FALSE
BRINP2	HP	peak_CM_MN_23833_CRE_BRINP2_49297.5_ASTN1_55438.5	0.875788141	-1.771197856	0.001318727	0.812861246	-5.009309892	2.10E-12	TRUE
EPB41L4A	HP	peak_HP_MN_PP_272777_CRE_EPB41L4A_119801.0_APC_168457.0	0.754248843	-1.321394939	0.001496259	0.977835115	-1.500026374	2.45E-37	TRUE
CELF4	HP	peak_HP_149731_CRE_CELF4_347480.0_KIAA1328_389311.5	0.936109346	-1.285771029	0.004533862	0.797835332	-0.548334068	0.015465236	TRUE
RASGEF1B	HP	peak_HP_MN_251849_CRE_RASGEF1B_75113.0_PRKG2_181588.5	0.771001769	-1.217599526	0.01150779	0.964434059	0.719925082	5.73E-07	FALSE
LIPG	HP	peak_HP_MN_PP_151069_CRE_LIPG_35411.5_RPL17_104988.0	0.793891514	1.196621738	0.003185253	0.825247264	2.212599229	1.15E-123	TRUE
EPB41L4A	HP	peak_CM_HP_MN_PP_272744_CRE_EPB41L4A_87310.0_APC_375568.0	1	-1.186235355	0.007942727	0.977835115	-1.500026374	2.45E-37	TRUE
S1PR1	HP	peak_HP_16511_CRE_S1PR1_29903.0_DPH5_241057.0	0.869675932	-1.170293811	0.016589003	0.891434339	-3.470855337	1.30E-11	TRUE
SPARC	HP	peak_CM_278195_CRE_SPARC_16610.0_FAT2_79043.5	0.9372207	1.15814759	0.00460131	0.804258085	-0.815302887	9.15E-39	FALSE
GCA	HP	peak_CM_HP_PP_187108_CRE_GCA_36011.5_IFIH1_61506.0	0.817250793	-1.133767935	0.00315606	0.964117724	-1.487240724	1.31E-84	TRUE
SLC4A4	HP	peak_HP_MN_PP_250624_CRE_SLC4A4_146073.5_DCK_339707.0	0.794021473	-1.079320151	0.00907334	1	1.956551408	1.97E-96	FALSE
SORBS2	HP	peak_HP_262583_CRE_SORBS2_15559.5_SORBS2_103168.5	0.89377577	-1.063378607	0.027533156	1	-0.362383173	6.54E-06	TRUE
SLN	HP	peak_CM_MN_PP_66072_CRE_SLN_46782.0_SLC35F2_99958.0	0.805467692	1.036157066	0.025896082	0.802269104	-1.316480249	9.55E-15	FALSE
ZNF354C	HP	peak_MN_PP_281699_CRE_ZNF354C_71653.0_ZNF879_108231.0	0.839575785	-1.018290718	0.047031027	1	0.249526018	0.01704656	FALSE
VWF	HP	peak_CM_HP_71813_CRE_VWF_70725.0_ANO2_108636.0	0.779722449	-1.011148649	0.031539497	1	-0.593992701	0.00089853	TRUE
CTH	HP	peak_HP_MN_PP_13304_CRE_CTH_76571.0_HHLA3_132855.0	0.926100625	-1.001317639	0.014453834	1	0.428890062	0.000434661	FALSE
IFNE	HP	peak_HP_342568_CRE_IFNE_17666.5_IFNA1_59538.5	1	-0.963842934	0.016348104	0.760864343	0.54736032	0.016880687	FALSE
MAML3	HP	peak_CM_HP_MN_PP_SKM_257771_promoter_MAML3	0.899373983	-0.963842934	0.035697804	0.905062197	-0.217527469	0.030857494	TRUE
CTSB	HP	peak_CM_MN_PP_323783_CRE_CTSB_20590.5_FDFT1_39039.5	1	0.962156485	0.014453834	1	0.534970985	2.34E-19	TRUE
IL17REL	HP	peak_HP_219221_CRE_IL17REL_6245.0_PIM3_45859.0	0.773997928	-0.927317058	0.022241389	1	-3.047564061	1.21E-17	TRUE
UBP1	HP	peak_HP_PP_223451_CRE_UBP1_27681.5_FBXL2_190724.0	0.753517329	-0.899712597	0.01685819	0.845118992	-0.411233121	1.40E-08	TRUE
DUSP5	HP	peak_HP_MN_PP_47408_CRE_DUSP5_89574.5_SMNDC1_103400.0	1	0.851732495	0.01865726	0.910110264	-0.983429232	2.35E-51	FALSE
AQP7	HP	peak_CM_HP_MN_PP_343620_CRE_AQP7_21236.0_AQP3_61799.5	0.829698755	-0.81183984	0.005023518	1	-1.232198799	3.48E-06	TRUE
PRKCH	HP	peak_CM_HP_PP_104497_CRE_PRKCH_158578.0_TMEM30B_199037.0	0.848579986	-0.806301657	0.022033459	0.788023897	-1.379758687	2.36E-16	TRUE
KCNA6	HP	peak_CM_MN_PP_SKM_71578_CRE_KCNA6_29372.0_GALNT8_59577.0	0.899625381	-0.732517388	0.041391429	0.770094291	-1.495694639	4.56E-12	TRUE
HEYL	HP	peak_CM_HP_MN_PP_8764_promoter_HEYL	0.794749302	0.732150879	0.004330818	1	0.656153775	0.035385346	TRUE
ITGA6	HP	peak_CM_HP_MN_PP_SKM_188124_promoter_ITGA6	0.8104	-0.631267595	0.007088323	0.974538115	0.282512205	0.000119491	FALSE
CYP1B1	HP	peak_CM_HP_MN_PP_SKM_172909_promoter_CYP1B1	0.823844127	0.621119567	0.001064228	1	1.041944431	4.09E-23	TRUE
SOX6	HP	peak_CM_HP_MN_PP_SKM_54098_CRE_SOX6_429161.5_SOX6_490621.5	0.767893128	-0.60366737	0.040871971	1	1.505498299	3.94E-09	FALSE
UNC5A	HP	peak_CM_HP_MN_PP_SKM_281237_promoter_UNC5A	1	0.5070478	0.044885393	0.93117966	3.209387163	1.25E-35	TRUE
DEPTOR	HP	peak_CM_HP_MN_PP_SKM_336402_promoter_DEPTOR	0.806510804	-0.488109503	0.019035633	1	-0.391937385	0.040391909	TRUE
EPB41L4A	HP	peak_CM_HP_MN_PP_SKM_272762_promoter_EPB41L4A	0.993832355	-0.4244773	0.027270417	0.977835115	-1.500026374	2.45E-37	TRUE
PLEKHH1	HP	peak_CM_HP_MN_PP_SKM_105207_promoter_PLEKHH1	0.857227856	0.422215498	0.039039056	0.781800888	-0.444299992	1.66E-08	FALSE
ANKFN1	MN	peak_MN_SKM_140581_CRE_ANKFN1_41348.5_PCTP_361055.5	0.873012032	-2.766121287	1.60E-14	1	-1.253329349	0.003310849	TRUE
SNN	MN	peak_MN_123197_CRE_SNN_18040.5_TXNDC11_56272.5	0.764650596	-2.668977768	6.71E-29	0.778878132	-0.442678534	4.89E-10	TRUE
EDIL3	MN	peak_MN_270189_CRE_EDIL3_654874.0_HAPLN1_1318782.5	1	-2.656828678	4.32E-10	0.929244534	-0.744316299	4.81E-10	TRUE
OR51E2	MN	peak_CM_MN_52332_promoter_OR51E2	0.775099662	-2.42411068	3.04E-28	0.872672637	-9.820663853	5.85E-86	TRUE
ZNF385D	MN	peak_MN_222205_CRE_ZNF385D_126163.0_UBE2E2_1325818.5	0.853807736	2.316231241	7.26E-31	0.849931424	1.930419414	4.37E-45	TRUE
IREB2	MN	peak_MN_117729_CRE_IREB2_17849.5_HYKK_51481.5	0.804749821	2.107436514	0.000157149	0.810021855	-0.152509663	0.014960487	FALSE
GRIP1	MN	peak_MN_79872_CRE_GRIP1_31284.0_HELB_407748.5	0.764101972	2.049638161	2.91E-19	1	0.599371852	4.39E-09	TRUE
SV2B	MN	peak_MN_119563_CRE_SV2B_53196.0_VPS33B_130791.0	0.906556981	-2.029446471	1.75E-19	0.817699233	-2.923304817	1.93E-15	TRUE
UNC5D	MN	peak_MN_326699_CRE_UNC5D_307259.0_DUSP26_1328332.0	0.881588272	1.998075531	8.72E-05	1	0.422868648	0.002551464	TRUE
GPC6	MN	peak_MN_97225_CRE_GPC6_142135.0_DCT_1110714.0	0.7883776	1.92741445	1.40E-06	1	0.564862059	1.66E-10	TRUE
CLINT1	MN	peak_MN_278939_CRE_CLINT1_269531.5_LSM11_385012.0	0.978171238	1.793193519	4.36E-08	0.813394091	-0.240911565	0.007601553	FALSE
NCAM2	MN	peak_MN_210449_CRE_NCAM2_752417.5_TMPRSS15_1842168.0	0.883041007	1.608220788	0.015232202	1	-1.625811259	3.74E-13	FALSE
CNTNAP5	MN	peak_MN_182850_CRE_CNTNAP5_1064257.0_TSN_1205320.0	1	-1.503523579	3.88E-05	0.875450113	1.157786658	1.90E-07	FALSE
LRRTM1	MN	peak_MN_178051_CRE_LRRTM1_383915.0_CTNNA2_407827.0	1	1.357355346	6.45E-05	1	-0.82385258	0.003966138	FALSE
MCHR1	MN	peak_MN_217693_CRE_MCHR1_63176.0_SLC25A17_76669.0	0.944125018	-1.350101942	1.30E-08	1	0.667230776	1.83E-05	FALSE
FAM43A	MN	peak_PP_242534_CRE_FAM43A_112143.0_LSG1_125960.0	0.799627098	1.343478595	0.002324541	1	-0.488866375	0.003951678	FALSE
FBXW7	MN	peak_MN_259230_CRE_FBXW7_213571.5_FBXW7_337341.5	0.955449069	1.333621021	7.29E-05	0.979947585	0.226414537	0.010572796	TRUE
ZNF385D	MN	peak_MN_222202_CRE_ZNF385D_101244.5_UBE2E2_1350737.0	0.821296653	-1.269077801	7.49E-07	0.849931424	1.930419414	4.37E-45	FALSE
SNCA	MN	peak_MN_252920_CRE_SNCA_248334.0_GPRIN3_280804.0	0.971052057	1.212880435	0.000183117	1	1.201554257	2.18E-21	TRUE
GRIP1	MN	peak_MN_79870_CRE_GRIP1_22814.0_HELB_399278.5	0.887080153	1.191214539	6.92E-08	1	0.599371852	4.39E-09	TRUE
CDK20	MN	peak_CM_346894_CRE_CDK20_131714.5_SPATA31E1_223467.0	0.860126172	-1.041304069	0.008036706	1	0.375479146	0.001165765	FALSE
GLI2	MN	peak_MN_182440_CRE_GLI2_186689.5_GLI2_191729.5	0.775845574	-1.036881002	0.000244217	1	-0.362646287	0.00327512	TRUE
TTC39B	MN	peak_MN_341770_CRE_TTC39B_160755.5_FREM1_236264.0	0.853000895	-1.033229354	0.000924644	1	0.509930652	0.003790602	FALSE
GNG4	MN	peak_PP_31986_CRE_GNG4_6727.0_B3GALNT2_138738.5	0.882917507	-1.026772784	4.53E-05	1	0.158228405	0.048623088	FALSE
SPON1	MN	peak_MN_SKM_53830_CRE_SPON1_32702.0_FAR1_261379.0	1	-1.026748947	0.000445311	1	-1.819764842	3.43E-30	TRUE
FBXO10	MN	peak_HP_MN_344501_CRE_FBXO10_38550.0_POLR1E_51734.0	1	-1.001931648	0.000666724	1	0.21285223	0.013311763	FALSE
MRPS9	MN	peak_MN_PP_180585_CRE_MRPS9_64246.5_GPR45_139716.5	0.93552705	-0.981839544	0.006553298	0.979933153	-0.589274097	9.29E-12	TRUE
SEMA4D	MN	peak_MN_347108_CRE_SEMA4D_20486.5_SEMA4D_41153.5	0.962839206	0.936832536	0.001466072	0.815378023	0.48951641	8.36E-15	TRUE
LRRTM1	MN	peak_MN_178134_CRE_LRRTM1_317859.5_CTNNA2_1109601.5	1	0.909291376	0.001558171	1	-0.82385258	0.003966138	FALSE
EXT1	MN	peak_CM_HP_MN_PP_336155_CRE_EXT1_111178.5_MED30_479922.0	0.798654757	-0.908917762	0.00011636	0.991674487	-0.47530288	6.82E-06	TRUE
GFRA1	MN	peak_MN_PP_48195_CRE_GFRA1_131300.5_CCDC172_183292.5	0.975046969	-0.898921893	0.002943639	1	0.706462924	7.12E-07	FALSE
CBLB	MN	peak_MN_231515_CRE_CBLB_314421.0_ALCAM_816605.5	0.764861881	0.896556351	4.12E-09	0.829946374	-0.288852738	0.001084268	FALSE
NCAM2	MN	peak_CM_HP_MN_PP_210464_CRE_NCAM2_490378.5_TMPRSS15_2104207.0	0.868160094	0.893530835	0.005544959	1	-1.625811259	3.74E-13	FALSE
WIPF2	MN	peak_MN_137824_CRE_WIPF2_23547.5_CDC6_45034.0	1	-0.888847997	0.000177236	1	0.194986277	0.019875182	FALSE
DOCK4	MN	peak_MN_316346_CRE_DOCK4_105203.0_ZNF277_105509.0	1	0.877455258	9.53E-08	0.893060398	0.350313621	0.000134799	TRUE
CDH23	MN	peak_MN_41606_CRE_CDH23_156912.5_C10orf105_165914.5	1	-0.87553108	0.000972761	1	1.7139275	8.34E-14	FALSE
C10orf90	MN	peak_MN_49988_CRE_C10orf90_105115.0_ADAM12_238089.0	0.886471356	-0.874808327	0.000162429	0.919783777	-7.297332551	4.77E-94	TRUE
EBF1	MN	peak_MN_278998_CRE_EBF1_385344.0_RNF145_494466.5	0.827287962	-0.853081655	0.000110211	0.758526386	-1.499178957	3.14E-42	TRUE
GFRA1	MN	peak_MN_48221_CRE_GFRA1_36688.5_CCDC172_88680.5	0.82233628	0.817779412	0.013378703	1	0.706462924	7.12E-07	TRUE
KIAA1549L	MN	peak_MN_56147_CRE_KIAA1549L_87829.0_HIPK3_196601.0	0.750621471	0.806167895	0.00016865	1	0.673955949	2.13E-08	TRUE
SNX7	MN	peak_PP_16198_CRE_SNX7_293965.0_DPYD_446756.0	0.971358691	0.803276365	0.033416722	1	-1.081196616	2.97E-10	FALSE
PAPPA	MN	peak_MN_350932_CRE_PAPPA_365174.5_1-Dec_646811.0	1	0.794552061	1.69E-06	1	0.717612916	6.78E-06	TRUE
NTNG2	MN	peak_CM_HP_MN_PP_SKM_354220_CRE_NTNG2_52576.5_MED27_134420.5	0.824680518	0.789243687	0.000202398	1	1.689892575	9.10E-28	TRUE
AUTS2	MN	peak_HP_MN_310447_CRE_AUTS2_1170701.0_TYW1_1430886.5	1	-0.783834284	0.020584209	1	0.225846459	0.020754894	FALSE
SHKBP1	MN	peak_CM_HP_MN_PP_163139_CRE_SHKBP1_27565.0_LTBP4_52045.0	0.770286482	0.769133309	0.011256341	0.792852398	-0.269326848	3.92E-05	FALSE
CPT1C	MN	peak_PP_165786_CRE_CPT1C_20542.5_ADM5_23503.5	0.877090512	-0.764573383	0.017609057	1	0.224735477	0.000483333	FALSE
UCP3	MN	peak_PP_62376_CRE_UCP3_2219.5_UCP2_28282.0	0.890245514	0.763587477	0.016508822	0.95047833	-0.369610788	0.032919945	FALSE
AKR1E2	MN	peak_PP_33865_CRE_AKR1E2_19738.0_AKR1C1_117462.0	1	-0.747135869	0.031301785	1	0.589623503	0.030043978	FALSE
AUTS2	MN	peak_MN_310479_CRE_AUTS2_673035.0_TYW1_1928552.5	0.764659263	-0.718043979	0.004637497	1	0.225846459	0.020754894	FALSE
ARPP21	MN	peak_MN_223581_CRE_ARPP21_789175.5_PDCD6IP_1054410.5	1	0.712243938	0.015370515	1	-2.795459002	3.27E-12	FALSE
ZADH2	MN	peak_MN_153340_CRE_ZADH2_97158.5_TSHZ1_98859.5	0.8612946	0.700084572	0.002244366	1	0.227262697	0.003357996	TRUE
GRIP1	MN	peak_CM_MN_PP_79891_CRE_GRIP1_145343.0_CAND1_445150.0	0.897946208	-0.697918494	0.014087496	1	0.599371852	4.39E-09	FALSE
RINL	MN	peak_MN_162665_CRE_RINL_1666.0_RINL_6545.0	0.75201719	-0.690475468	0.038448497	1	1.017601992	0.000194026	FALSE
FABP7	MN	peak_HP_MN_PP_SKM_295546_promoter_FABP7	1	0.681221747	0.00483253	1	0.888146425	9.35E-06	TRUE
ALCAM	MN	peak_MN_231383_CRE_ALCAM_1174412.0_CBLB_1676596.5	0.788357711	-0.678770636	0.033416722	0.87964174	0.773913485	1.10E-10	FALSE
EFNA5	MN	peak_MN_PP_272229_CRE_EFNA5_117509.0_FBXL17_828357.0	1	0.671024184	0.001840565	1	1.131772558	1.22E-26	TRUE
PSD3	MN	peak_MN_PP_324465_CRE_PSD3_127581.0_SH2D4A_172539.5	0.793474215	-0.654480805	0.039853629	0.814531774	0.236050939	0.012128905	FALSE
LRRTM2	MN	peak_MN_276150_CRE_LRRTM2_116049.5_SIL1_206969.0	0.809054633	-0.642939448	0.012660685	0.779318141	-1.060003637	1.29E-13	TRUE
TPRA1	MN	peak_CM_MN_234268_CRE_TPRA1_177244.5_MCM2_185069.0	0.940963411	0.642192173	0.015693619	0.8210253	0.279085879	0.039542327	TRUE
RBFOX3	MN	peak_CM_MN_PP_144775_CRE_RBFOX3_16499.0_ENPP7_265096.0	0.753781851	-0.627138949	0.030046915	1	-0.344037494	0.00018386	TRUE
CDH23	MN	peak_HP_41599_CRE_CDH23_125714.5_C10orf105_197112.5	0.89850285	-0.623191291	0.007275502	1	1.7139275	8.34E-14	FALSE
ARPP21	MN	peak_MN_223627_CRE_ARPP21_64059.0_STAC_674160.5	0.783615491	-0.621857372	0.000125668	1	-2.795459002	3.27E-12	TRUE
PRMT8	MN	peak_PP_71324_CRE_PRMT8_195639.5_TSPAN9_218172.5	1	0.620649907	0.048233652	1	2.08011778	1.71E-26	TRUE
TMEM120A	MN	peak_MN_311541_CRE_TMEM120A_28664.0_POR_50778.5	1	0.608311005	0.035799016	1	0.260536074	0.00964646	TRUE
SPAG17	MN	peak_MN_18601_CRE_SPAG17_111062.5_WDR3_144358.5	0.840869785	0.59575576	0.030776324	1	-0.506637687	0.026856359	FALSE
EFNB2	MN	peak_MN_98580_CRE_EFNB2_491943.5_ARGLU1_524890.5	1	-0.577962022	0.003002407	1	-0.412601666	0.009581515	TRUE
GRIP1	MN	peak_MN_79854_CRE_GRIP1_125061.5_HELB_251403.0	0.934048504	0.57477982	0.039853629	1	0.599371852	4.39E-09	TRUE
GLI2	MN	peak_CM_MN_PP_182551_CRE_GLI2_96790.0_GLI2_101830.0	1	-0.566089745	0.029682215	1	-0.362646287	0.00327512	TRUE
SEMA4D	MN	peak_CM_MN_PP_347107_CRE_SEMA4D_18430.0_SEMA4D_43210.0	0.824195796	-0.565187269	0.020347077	0.815378023	0.48951641	8.36E-15	FALSE
MAFA	MN	peak_MN_PP_339812_CRE_MAFA_31656.5_ZC3H3_79151.5	1	-0.556257467	0.002610532	1	-0.497223022	7.22E-06	TRUE
SPEG	MN	peak_HP_MN_PP_193903_CRE_SPEG_6457.5_SPEG_12232.5	0.786581986	-0.525182667	0.008566938	0.817106063	-0.351484717	2.13E-08	TRUE
CEP112	MN	peak_CM_HP_MN_PP_SKM_142096_promoter_CEP112	1	-0.517747228	4.03E-06	1	-0.959889951	1.94E-08	TRUE
TNRC6C	MN	peak_MN_PP_144276_CRE_TNRC6C_134492.5_TMC6_222190.5	1	0.517367987	0.048724686	1	0.347169252	0.000420816	TRUE
GLI2	MN	peak_PP_182517_CRE_GLI2_13096.0_GLI2_18136.0	1	-0.506539838	0.041638284	1	-0.362646287	0.00327512	TRUE
POU3F3	MN	peak_MN_180516_CRE_POU3F3_137946.0_MRPS9_320428.0	0.811518916	-0.498783435	0.049450065	1	0.894293471	4.08E-09	FALSE
UNC5D	MN	peak_MN_326695_CRE_UNC5D_405790.0_DUSP26_1229801.0	0.769710383	0.497679576	0.007081274	1	0.422868648	0.002551464	TRUE
RXRA	MN	peak_MN_354830_CRE_RXRA_25757.0_WDR5_216135.0	0.881379213	0.443823204	0.007892254	1	0.399512769	7.50E-05	TRUE
RNF144A	MN	peak_CM_HP_MN_PP_168487_CRE_RNF144A_75471.0_RNF144A_91111.0	1	-0.428014988	0.035913746	1	-0.342866374	2.34E-05	TRUE
RXRA	MN	peak_CM_HP_PP_354801_CRE_RXRA_67460.0_WDR5_122918.0	0.767115885	0.421891454	0.032242423	1	0.399512769	7.50E-05	TRUE
SERPINI1	MN	peak_CM_MN_PP_SKM_239333_CRE_SERPINI1_85577.0_PDCD10_86362.0	1	0.417704398	0.024258298	1	-1.64168367	3.33E-13	FALSE
SEZ6L	MN	peak_MN_PP_215479_CRE_SEZ6L_104224.0_ASPHD2_155605.5	1	-0.409546319	0.037066767	1	-2.97549102	1.19E-93	TRUE
TRIL	MN	peak_MN_305563_CRE_TRIL_95414.0_CPVL_283580.0	1	-0.405373302	0.022333966	1	0.659111061	0.019167258	FALSE
SOCS5	MN	peak_CM_HP_MN_PP_174163_CRE_SOCS5_103669.5_MCFD2_113006.0	0.896468842	-0.397813121	0.014131865	0.820048405	-0.268835727	0.014919136	TRUE
RHOV	MN	peak_CM_HP_MN_PP_SKM_112442_promoter_RHOV	0.859079045	-0.35675012	0.00398517	0.933715251	-0.647965097	0.012204873	TRUE
GPC6	MN	peak_MN_97231_CRE_GPC6_194614.0_DCT_1058235.0	1	-0.353842569	0.03498131	1	0.564862059	1.66E-10	FALSE
MCC	MN	peak_CM_MN_272928_CRE_MCC_58810.0_TSSK1B_81219.5	0.802753474	-0.325182591	0.009730552	0.841779719	-0.841081233	1.16E-33	TRUE
RBFOX3	MN	peak_HP_PP_144723_CRE_RBFOX3_194406.0_ENGASE_213243.5	0.807602732	-0.316659625	0.012885984	1	-0.344037494	0.00018386	TRUE
TRIL	MN	peak_MN_305550_CRE_TRIL_173147.0_CREB5_349547.0	1	-0.297253141	0.024519297	1	0.659111061	0.019167258	FALSE
GAD1	MN	peak_CM_HP_MN_SKM_187930_CRE_GAD1_6614.5_ERICH2_39630.5	0.94681504	-0.290361944	0.047572184	0.835780546	-1.273323142	4.90E-06	TRUE
ADAM8	MN	peak_CM_MN_PP_51359_CRE_ADAM8_14920.0_VENTX_24046.0	0.876028571	-0.28838948	0.04775903	0.880687971	2.171747769	1.50E-37	FALSE
PLEKHA6	MN	peak_CM_HP_MN_PP_SKM_27250_promoter_PLEKHA6	1	0.268701519	0.002225368	1	0.150456233	0.01905377	TRUE
NPTX2	MN	peak_CM_HP_MN_PP_SKM_314067_promoter_NPTX2	1	-0.128139048	0.017007606	1	-0.485987676	0.001395368	TRUE
SLC15A1	PP	peak_CM_MN_PP_97905_CRE_SLC15A1_33049.5_DOCK9_192332.5	1	-1.033847514	0.002942761	1	-0.360630918	0.01789687	TRUE
INPP4B	PP	peak_CM_PP_258054_CRE_INPP4B_144365.5_INPP4B_296483.5	1	0.857546214	0.002684698	0.953680429	0.795301261	0.000206527	TRUE
SGMS1	PP	peak_MN_PP_39247_CRE_SGMS1_84835.5_ASAH2B_200786.5	0.913647346	-0.845941937	0.012774596	1	0.37958484	0.001046895	FALSE
RNPEPL1	PP	peak_HP_PP_197192_CRE_RNPEPL1_2565.5_ANKMY1_5036.0	0.867085414	0.842745659	0.001862469	0.768085778	0.236502324	0.000527189	TRUE
GSTO2	PP	peak_CM_MN_PP_SKM_46962_CRE_GSTO2_25357.5_ITPRIP_37923.5	0.924016527	0.776218008	0.012920452	0.881259386	1.309267051	2.21E-23	TRUE
KRT7	PP	peak_HP_PP_77543_CRE_KRT7_3345.5_KRT86_12977.0	0.868797633	0.758732247	0.011174544	1	0.490213305	1.92E-06	TRUE
ACKR3	PP	peak_PP_196202_CRE_ACKR3_63199.0_ACKR3_65231.0	0.845785293	0.626104308	0.03294666	0.959325973	0.417756935	0.000842829	TRUE
TP53I11	PP	peak_CM_MN_57487_CRE_TP53I11_72747.0_TSPAN18_151145.0	0.903978045	0.598946015	0.038957933	1	-0.211421842	0.002311111	FALSE
PPP1R1A	PP	peak_CM_HP_MN_PP_SKM_78228_CRE_PPP1R1A_7643.0_PDE1B_34817.0	0.986784628	-0.585524182	0.0352002	0.867954677	0.81024116	0.001256887	FALSE
LRAT	PP	peak_CM_HP_MN_PP_259654_promoter_LRAT	0.831652151	0.555798491	0.002154686	1	0.974726023	1.83E-15	TRUE
MBOAT1	PP	peak_CM_HP_MN_PP_284752_CRE_MBOAT1_84877.0_E2F3_275187.5	0.90343655	-0.514841365	0.04505174	0.847741898	-0.66951533	1.87E-06	TRUE
